# A highly diverse set of novel immunoglobulin-like transcript (NILT) genes in zebrafish indicates a wide range of functions with complex relationships to mammalian receptors

**DOI:** 10.1101/2022.04.21.489081

**Authors:** Dustin J. Wcisel, Alex Dornburg, Sean C. McConnell, Kyle M. Hernandez, Jorge Andrade, Jill L. O. de Jong, Gary W. Litman, Jeffrey A. Yoder

**Author notes:** Kite Pharma, Santa Monica, CA 90404 USA.

## Abstract

Multiple novel immunoglobulin-like transcripts (NILTs) have been identified from salmon, trout and carp. NILTs typically encode activating or inhibitory transmembrane receptors with extracellular immunoglobulin (Ig) domains. Although predicted to provide immune recognition in ray-finned fish, we currently lack a definitive framework of NILT diversity, thereby limiting our predictions for their evolutionary origin and function. In order to better understand the diversity of NILTs and their possible roles in immune function, we identified five NILT loci in the Atlantic salmon (*Salmo salar)* genome, defined 86 NILT Ig domains within a 3 Mbp region of zebrafish (*Danio rerio*) chromosome 1, and described 41 NILT Ig domains as part of an alternative haplotype for this same genomic region. We then identified transcripts encoded by 43 different NILT genes which reflect an unprecedented diversity of Ig domain sequences and combinations for a family of non-recombining receptors within a single species. Zebrafish NILTs include a sole putative activating receptor but extensive inhibitory and secreted forms as well as membrane-bound forms with no known signaling motifs. These results reveal a higher level of genetic complexity, interindividual variation and sequence diversity for NILTs than previously described, suggesting that this gene family likely plays multiple roles in host immunity.
