## Supplementary Table S1 for "A highly diverse set of novel immunoglobulin-like transcript (NILT) genes in zebrafish indicates a wide range of functions with complex relationships to mammalian receptors"

### Sheet: Table S1
Supplementary Table S1 - Previously reported NILTs and newly identified Atlantic salmon NILTs
Common name	Genus species	Abbreviation	Gene ID	Gene locus	Protein accession number	Chromosome number	Chromosome start	Chromosome end	Chromosome accession number	Notes	Published GenBank ID	Full protein sequence	Protein structure	D1 protein sequence	D2 protein sequence	ITIM and/or itim	ITAM	Reference
Atlantic salmon	Salmo salar	Sasa	NILT1	LOC106598868	XP_014045358.1	3	11765544	11771213	NC_027302.1	-	SASA_NILT1_ADV31324.1	MVILLVPTLKIVLLLAAVWSVCTAELITVEGYEGGKAEIRCPYREEWRSHHKYLCKGDCSLYYKDKVIKTEAGVNSTSRGRYSLKDIREESVFLVTITDLTLDDAGRYWCGEETAKWKPDHYVEINLIVSEVSPALSSPSPISMSSPSPISMSSPSPSSMSSPSPSSMSSPSPSSHNRSVVIIVSGILVMLLLVLVVSLLIVYRWKLNQETAESSAPRVNTDTRINRECCHGDRDYEEIKDRPLLSSSGGETTTIYSTANLPTSPSDSLNYASVNFHKNPSCPNEATAAITKEGTSGDYATVNVSQNPAYSTVNHPHSSSEAPPIYSTLSITRDT	L-D1-TM-CYT	LITVEGYEGGKAEIRCPYREEWRSHHKYLCKGDCSLYYKDKVIKTEAGVNSTSRGRYSLKDIREESVFLVTITDLTLDDAGRYWCGEETAKWKPDHYVEINLIVS	-	DYEEI, LNYASV, GDYATV, PAYSTV, PIYSTL	-	Ostergaard AE, Lubieniecki KP, Martin SA, Stet RJ, Davidson WS, Secombes CJ. 2010. Genomic organisation analysis of novel immunoglobulin-like transcripts in Atlantic salmon (Salmo salar) reveals a tightly clustered and multigene family. BMC Genomics. 11:697. PMID: 21143889
			NILT2	LOC106598870	XP_014045359.1	3	11796482	11802364	NC_027302.1	-	SASA_NILT2_ADV31325.1	MVILLVPTLKIVLLLAAVWSVCSAELITVEGYEGGKAEIRCPYREEWRSHHKYLCKGDCSLYYKDKVIKTEAGENSTSRGRYSLKDIREESVFLVTITNLTLNDAGRYWCGEETATWKPDHYVEINLIVSEVSPALSSPPTTTTSPPTANSISPSPISMSSPSPISMSSPSSHNRSDTSVVIIVSGILVMLLLVLVVSLLVVSLLIVYRGKFNKETADSSAPRVNTDTRINREGCHADGDSEEIKDRPLQFSSGSETTTIYSTTKLPTSPSDSLNYASVNFHQNPSCLNEARVAFSKVATCSGDYAAVNIGQSPTYSTVIYSTVSQSGEL	L-D1-TM-CYT	LITVEGYEGGKAEIRCPYREEWRSHHKYLCKGDCSLYYKDKVIKTEAGENSTSRGRYSLKDIREESVFLVTITNLTLNDAGRYWCGEETATWKPDHYVEINLIVS	-	LNYASV, GDYAAV, PTYSTV, VIYSTV	-	Ostergaard AE, Lubieniecki KP, Martin SA, Stet RJ, Davidson WS, Secombes CJ. 2010. Genomic organisation analysis of novel immunoglobulin-like transcripts in Atlantic salmon (Salmo salar) reveals a tightly clustered and multigene family. BMC Genomics. 11:697. PMID: 21143889
				LOC106598870	XP_014045360.1	3	11796482	11802364	NC_027302.1	-	SASA_NILT2_ADV31325.1	MVILLVPTLKIVLLLAAVWSVCSAELITVEGYEGGKAEIRCPYREEWRSHHKYLCKGDCSLYYKDKVIKTEAGENSTSRGRYSLKDIREESVFLVTITNLTLNDAGRYWCGEETATWKPDHYVEINLIVSEVSPALSSPPTTTTSPPTANSISPSPISMSSPSPISMSSPSSHNRSADSSAPRVNTDTRINREGCHADGDSEEIKDRPLQFSSGSETTTIYSTTKLPTSPSDSLNYASVNFHQNPSCLNEARVAFSKVATCSGDYAAVNIGQSPTYSTVIYSTVSQSGEL	L-D1	LITVEGYEGGKAEIRCPYREEWRSHHKYLCKGDCSLYYKDKVIKTEAGENSTSRGRYSLKDIREESVFLVTITNLTLNDAGRYWCGEETATWKPDHYVEINLIVS	-	-	-	Ostergaard AE, Lubieniecki KP, Martin SA, Stet RJ, Davidson WS, Secombes CJ. 2010. Genomic organisation analysis of novel immunoglobulin-like transcripts in Atlantic salmon (Salmo salar) reveals a tightly clustered and multigene family. BMC Genomics. 11:697. PMID: 21143889
			NILT3	LOC106598872	XP_014045364.1	3	11824447	11838621	NC_027302.1	-	SASA_NILT3_ADV31326.1	MVILLVITLKIVLLLAAVWSVCSAELITVEGYKGGKAEIRCPYREEWRSHQKYLCKGSKMECITFLGDNDIETEDEEWTSKWRYSLHDDKGVRVFIVTITNMMSDGAGTYWCGVERSGLDPEVYGDWCCENPTAVTGYEEQTVSIYCMYDEKTEDNEKYFCKVTTQSRCIDDVKVTTTKSQNGRFSLFDNRTAGAFTVTITRLTQEDAGRYLCGVQNNQALDTLSAVQLDIKISPTLSSPPTATSQPTANSISPSSILPSTHNRSDTSVVIIVSGTLVMLLLVLVVSLLIVYRGKFNKETADSSAPRVNTDTRINREGCHGNGEYEEIKDRPLQSSSGGETTTVYATANLPTRPFDSLNYANVNFHKDPSCPNEATVAIAKEGTSSGDYATVNIGQSPA…	L-D1-D2-TM-CYT	LITVEGYKGGKAEIRCPYREEWRSHQKYLCKGSKMECITFLGDNDIETEDEEWTSKWRYSLHDDKGVRVFIVTITNMMSDGAGTYWCGVERSGLDPEVY	PTAVTGYEEQTVSIYCMYDEKTEDNEKYFCKVTTQSRCIDDVKVTTTKSQNGRFSLFDNRTAGAFTVTITRLTQEDAGRYLCGVQNNQALDTLSAVQLDIK	GEYEEI, LNYANV, GDYATV, PIYYIV	-	Ostergaard AE, Lubieniecki KP, Martin SA, Stet RJ, Davidson WS, Secombes CJ. 2010. Genomic organisation analysis of novel immunoglobulin-like transcripts in Atlantic salmon (Salmo salar) reveals a tightly clustered and multigene family. BMC Genomics. 11:697. PMID: 21143889
				LOC106598872	XP_014045365.1	3	11824447	11838621	NC_027302.1	-	SASA_NILT3_ADV31326.1	MVILLVITLKIVLLLAAVWSVCSAELITVEGYKGGKAEIRCPYREEWRSHQKYLCKGSKMECITFLGDNDIETEDEEWTSKWRYSLHDDKGVRVFIVTITNMMSDGAGTYWCGVERSGLDPEVYGVSPTLSSPPTATSQPTANSISPSSILPSTHNRSDTSVVIIVSGTLVMLLLVLVVSLLIVYRGKFNKETADSSAPRVNTDTRINREGCHGNGEYEEIKDRPLQSSSGGETTTVYATANLPTRPFDSLNYANVNFHKDPSCPNEATVAIAKEGTSSGDYATVNIGQSPAYSTVNHPHSTSEAPPIYYIVSKPRHP	L-D1-TM-CYT	ITVEGYKGGKAEIRCPYREEWRSHQKYLCKGSKMECITFLGDNDIETEDEEWTSKWRYSLHDDKGVRVFIVTITNMMSDGAGTYWCGVERSGLDPEVYGVSPT	-	-	-	Ostergaard AE, Lubieniecki KP, Martin SA, Stet RJ, Davidson WS, Secombes CJ. 2010. Genomic organisation analysis of novel immunoglobulin-like transcripts in Atlantic salmon (Salmo salar) reveals a tightly clustered and multigene family. BMC Genomics. 11:697. PMID: 21143889
			NILT4	LOC106599184	XP_014045777.1	3	11858647	11878865	NC_027302.1	-	SASA_NILT4_ADV31327.1	MVILLVPTLKIVLLLAAVWSVCTAELITVEGYEGGKAEIRCPYREEWRSHQKYLCKGVCPVLNKDKVIKTEAGENSASKGRYSLKDNREESVFIVTITNLTLKDAGRYWCGVDKWGQDNYIKVNLEVSEVGATATPTITTTRKPATTTTASNRGLPTLSSLTTSISPSSSISSSSSISPPSSISPPSSISSSTQNGFVVIIVSGILVMLLLVLVVSLLIVYRWKLNKETADSSAPRVNTGINIEGCHGDGDNKEVKDHTSSGSETTTIYSTANLPTSPSDCLNYASVNFHKNPSCPNEATAAIAKEGTSSGDYATVNVSQKPAYSTVNHPHSSSEAPPIYSTLSITRDT	L-D1-TM-CYT	LITVEGYEGGKAEIRCPYREEWRSHQKYLCKGVCPVLNKDKVIKTEAGENSASKGRYSLKDNREESVFIVTITNLTLKDAGRYWCGVDKWGQDNYIKVNLEVS	-	LNYASV, GDYATV, PAYSTV, PIYSTL	-	Ostergaard AE, Lubieniecki KP, Martin SA, Stet RJ, Davidson WS, Secombes CJ. 2010. Genomic organisation analysis of novel immunoglobulin-like transcripts in Atlantic salmon (Salmo salar) reveals a tightly clustered and multigene family. BMC Genomics. 11:697. PMID: 21143889
			NILT5	LOC106598866	XP_014045356.1	3	11729794	11735280	NC_027302.1	-	SASA_NILT5_ADV31328.1	MVILLVPTLKIVLLLAAVWTVCSAELITVEGYKGGKAEIRCPYREEWRSHQKYLCKGECRVFNKDKVIKTEAGENSTSRGRYSLKDIREESVFIVTITNLTLKDAGRYWCGVDTWGQDNYIKVNLEVSEDWCCENPTEVTGSEEVTGYEELSVSIHFSPTLSSPPIATSISTSSTSSPSSVSSPSSILASTHNRSVVIIVSGILVMLLLVLVVSLLIVYRWKLNMETADSSAPRVNTDTRINREGCHGDGEYEEIKDRPLQSSSGGETTTVYATANLPTSPSDSLNYASVNFHKFPSCPNEATVAIAKEGTSPGDYATVNIGQSPAYSTVNHPQSTS	L-D1-TM-CYT	LITVEGYKGGKAEIRCPYREEWRSHQKYLCKGECRVFNKDKVIKTEAGENSTSRGRYSLKDIREESVFIVTITNLTLKDAGRYWCGVDTWGQDNYIKVNLEVS	-	GEYEEI, LNYASV, GDYATV, PAYSTV	-	Ostergaard AE, Lubieniecki KP, Martin SA, Stet RJ, Davidson WS, Secombes CJ. 2010. Genomic organisation analysis of novel immunoglobulin-like transcripts in Atlantic salmon (Salmo salar) reveals a tightly clustered and multigene family. BMC Genomics. 11:697. PMID: 21143889
			NILT6	LOC106598738	XP_014045229.1	3	11715145	11719932	NC_027302.1	-	SASA_NILT6_ADV31329.1	MVILLVPTLKIVLLLAAVWSVCTAELITVEGYEGGKAEIRCPYREEWRSHQKYLCKGVCPVLNKDKVIKTEAGENSASKGRYSLKDNREESVFIVTITNLTLKDAGRYWCGVETATWKPDHYVEINLIVSEVSPALSSPSPISMSSPSPISMSSPSPSSMSSPSPSSMSSPSPSSMSSPSPSSHNRSADSSAPRVNTDTRINREVSVFARACFPSDSLNYASVNFHQNPSCLNEARVAFSKVATSSGDYAAVNIGQSPTYSTVIYSTVSQSGEL	L-D1-TM-CYT	LITVEGYEGGKAEIRCPYREEWRSHQKYLCKGVCPVLNKDKVIKTEAGENSASKGRYSLKDNREESVFIVTITNLTLKDAGRYWCGVETATWKPDHYVEINLIVS	-	LNYASV, GDYAAV, PTYSTV, VIYSTV	-	Ostergaard AE, Lubieniecki KP, Martin SA, Stet RJ, Davidson WS, Secombes CJ. 2010. Genomic organisation analysis of novel immunoglobulin-like transcripts in Atlantic salmon (Salmo salar) reveals a tightly clustered and multigene family. BMC Genomics. 11:697. PMID: 21143889
			NILT7 (amplicon)	-	-	-	-	-	-	genommic amplicon	-	-	D1	YEGGKAEIRCPYREEWRSHQKYLCKGDCPVLNKDKVIKTEAGVNSTSRGRYSLKDIREGSVFIVTITNLTLDD	-	-	-	Ostergaard AE, Lubieniecki KP, Martin SA, Stet RJ, Davidson WS, Secombes CJ. 2010. Genomic organisation analysis of novel immunoglobulin-like transcripts in Atlantic salmon (Salmo salar) reveals a tightly clustered and multigene family. BMC Genomics. 11:697. PMID: 21143889
			NILT8 (amplicon)	-	-	-	-	-	-	genommic amplicon	-	-	D1	YEGGKAEIRCPYREEWRSHHKYLCKGDCSLYYKDKVIKTEAGENSTSRGRYSLKDIREESVFLVTITDLTLDD	-	-	-	Ostergaard AE, Lubieniecki KP, Martin SA, Stet RJ, Davidson WS, Secombes CJ. 2010. Genomic organisation analysis of novel immunoglobulin-like transcripts in Atlantic salmon (Salmo salar) reveals a tightly clustered and multigene family. BMC Genomics. 11:697. PMID: 21143889
			NILT9 (amplicon)	-	-	-	-	-	-	genommic amplicon	-	-	D1	YEGGKAEIRCPYKEEWRSQQKYLCKGDCPVFNKDKVIKTEEGENSASKGRYSMKDIREESVFIVTITNLTLKD	-	-	-	Ostergaard AE, Lubieniecki KP, Martin SA, Stet RJ, Davidson WS, Secombes CJ. 2010. Genomic organisation analysis of novel immunoglobulin-like transcripts in Atlantic salmon (Salmo salar) reveals a tightly clustered and multigene family. BMC Genomics. 11:697. PMID: 21143889
			NILT9	LOC106598874	XP_014045366.1	3	11931121	11945695	NC_027302.1	Named NILT9 as it matches exactly the NILT9 amplicon (above)	-	MVILLVPTLKIVLLLAAVWTVRTAELITVEGYEGGKAEIRCPYKEEWRSQQKYLCKGDCPVFNKDKVIKTEEGENSASKGRYSMKDIREESVFIVTITNLTLKDAGRYWCGVDKWGQDNYIKVNLEVSEAAPTITTKTEPTTTASNPDSPTPSSLATTISPSSISSTHNGSGISVIIIVSMSLVTLLLVVSLLIVYRWKCNKETAVSSALTVNTGINREGCDGVYEEINDRPLESIYANLPTIPSES	L-D1-TM-CYT	LITVEGYEGGKAEIRCPYKEEWRSQQKYLCKGDCPVFNKDKVIKTEEGENSASKGRYSMKDIREESVFIVTITNLTLKDAGRYWCGVDKWGQDNYIKVNLEVS	-	SIYANL	-	This study
				LOC106598874	XP_014045367.1	3	11931121	11945695	NC_027302.1	-	-	MVILLVPTLKIVLLLAAVWTVRTAELITVEGYEGGKAEIRCPYKEEWRSQQKYLCKGDCPVFNKDKVIKTEEGENSASKGRYSMKDIREESVFIVTITNLTLKDAGRYWCGVDKWGQDNYIKVNLEVSEAPTITTKTEPTTTASNPDSPTPSSLATTISPSSISSTHNGSGISVIIIVSMSLVTLLLVVSLLIVYRWKCNKETAVSSALTVNTGINREGCDGVYEEINDRPLESIYANLPTIPSES	L-D1-TM-CYT	LITVEGYEGGKAEIRCPYKEEWRSQQKYLCKGDCPVFNKDKVIKTEEGENSASKGRYSMKDIREESVFIVTITNLTLKDAGRYWCGVDKWGQDNYIKVNLEVS	-	-	-	This study
				LOC106598874	XP_014045368.1	3	11931121	11945695	NC_027302.1	-	-	MVILLVPTLKIVLLLAAVWTVRTAELITVEGYEGGKAEIRCPYKEEWRSQQKYLCKGDCPVFNKDKVIKTEEGENSASKGRYSMKDIREESVFIVTITNLTLKDAGRYWCGVDKWGQDNYIKVNLEVSEAAPTITTKTEPTTTASNPDSPTPSSLATTISPSSISSTHNGSAVSSALTVNTGINREGCDGVYEEINDRPLESIYANLPTIPSES	L-D1	LITVEGYEGGKAEIRCPYKEEWRSQQKYLCKGDCPVFNKDKVIKTEEGENSASKGRYSMKDIREESVFIVTITNLTLKDAGRYWCGVDKWGQDNYIKVNLEVS	-	-	-	This study
			NILT10	LOC106598744	XP_014045235.1	3	11781222	11787039	NC_027302.1	-	-	MVILLVPTLKIVLLLAAVWSVCSAELITVEGYKGGKAEIRCPYREEWRSHQKYLCKGSKMECITFLGDNDIETEDEEWTSKWRYSLHDDKGVRVFIVTITNMMSDGAGTYWCGVERIGLDPEVYGDWCCENPTEVTGSEEVTGYEELSVSIHCMYNEKNEDRTTTQSIPCQQSSLISRCLCSDTSVVIIVSGTLVMLLLVLVVSLLVVSLLIVYRGKFNKETADSSAPRVNTDTRINREGCHGDGDSEEIKNRPLQSSSGSETTTIYSTAKLPTSPSDSLNYASVNFHQNPSCLNEARVAFSKVATSSGDYAAVNIGQSPTYSTVIYSTVNQSGEL	L-D1-TM-CYT	ITVEGYKGGKAEIRCPYREEWRSHQKYLCKGSKMECITFLGDNDIETEDEEWTSKWRYSLHDDKGVRVFIVTITNMMSDGAGTYWCGVERIGLDPEVYGD	-	LNYASV, VIYSTV	-	This study
			NILT11	LOC106592082	XP_014038865.1	2	62735706	62744393	NC_027301.1	-	-	MEWKRTVTTKILPSNRDVLAVQMFKEKPPPRNSVCCESAVINVKDVVGGQVKIKCSHTWAGDNEKYFCKRECYHRDRLVQTEGNKHYIEKERYTIEDLRNGVFYVTIKDLRKSDSGTYWCGVGRYGLDTYQEVHLTVTDATTSKPSAVTPRPHQNLSATSPNISTTFLASGDISGHSSSRAVFSGVVLGVVLLLLGLLLFMFFRQ	D1-TM	VINVKDVVGGQVKIKCSHTWAGDNEKYFCKRECYHRDRLVQTEGNKHYIEKERYTIEDLRNGVFYVTIKDLRKSDSGTYWCGVGRYGLDTYQEVHLTVT	-	-	-	This study
			NILT12	LOC106606798	XP_014058626.1	6	20255908	20261552	NC_027305.1	-	-	MKILHVVSCCLLLALCVVETAVINVKEVVGGQVKIKCSHTWAGDNEKYFCKRECYHRDRLVQTKGNKHYIEKERYTIEDLRNGVFYVTIKDLRKSDSGTYWCGVGRYGPDTYQEVHLTVTDAPPKPSTVTSRPHFSTNLPATLSNIYTTLPNLSATLSNISTMLLASVNGPPSSRADAPPSDYSPVGQSRSAGLMVWTSVGLVVMVTVLGLVLLLFYRQRRGTRRTPPPPVFSNTQPDPTGEVDCVYKEIREADRQTDTLPVVISSVYSTVKSPNYPAGQASVTYPAGQASTTYPASQASATYPAGSATDHPASLIFCNVDLLKDSSLFKSSNSQWSPG	L-D1-TM-CYT	VINVKEVVGGQVKIKCSHTWAGDNEKYFCKRECYHRDRLVQTKGNKHYIEKERYTIEDLRNGVFYVTIKDLRKSDSGTYWCGVGRYGPDTYQEVHLTVT	-	CVYKEI, SVYSTV	-	This study
			NILT13	LOC106567343	XP_013991952.1	13	40587262	40589172	NC_027312.1	-	-	MKIYLMILVYLPVLSCYAKRSKIGEHGSEGGSLDIKCSYPDGYQYKAKYLCRHPCSYSDILIRSVKVDTFVTVGRFSMYDNVHGHTFIATIKNLKLQDSGLYYCGLDQWGRDVLTKVDVSVSKAPLVTSLFTPDRKDTTETNRYVYPEVPTFTQLPVADWDVTPTSSSILIDSTGFVSVHVVVGAVGLLMCCTVVALCVFFRKRSMSCLLTFPASKVSDPVAIAQGEEDTCHVYDEIIM	L-D1-TM-CYT	KIGEHGSEGGSLDIKCSYPDGYQYKAKYLCRHPCSYSDILIRSVKVDTFVTVGRFSMYDNVHGHTFIATIKNLKLQDSGLYYCGLDQWGRDVLTKVDVSVS	-	HVYDEI	-	This study
			NILT14	LOC106579606	XP_014015156.1	19	71301956	71319184	NC_027318.1	-	-	MTSLRRVFFSLSAALWSVSIADGIVVSGYEGGEAEISCSYGHGYENYNKYLCNRHCDNSDIVIETQLRVHHTKKGSFSLHDDIKRRVFTVNVTKLTLQHAGIYWCAVSRYGKDIYTEVRLQVVKDWCCDNHALVQGNSQASVSISCPYKPQHKESQKYFCIGTRPSTCLQQATVTSNHNTGRFSLHDNNADGVFTVTITDLTQEDSGMYMCGVHVDRGLDVYSVVHLEVKETTTPLSPSPMTLVTTVTSVTSTSSLSSSSSLMPPSSAGFTNRTYVFIAFTVMTFSVSLSVLMLALIIIYRCKRIQGSAEPHRETGLFESVYEDVYENTEAVCVNVKLASCKNQYSSQPHDDDDVDDDDDDAQQESVYQDITPYDNIYHSLNITTTDRH	D1-D2-TM-CYT	GIVVSGYEGGEAEISCSYGHGYENYNKYLCNRHCDNSDIVIETQLRVHHTKKGSFSLHDDIKRRVFTVNVTKLTLQHAGIYWCAVSRYGKDIYTEVRLQVV	HALVQGNSQASVSISCPYKPQHKESQKYFCIGTRPSTCLQQATVTSNHNTGRFSLHDNNADGVFTVTITDLTQEDSGMYMCGVHVDRGLDVYSVVHLEVK	SVYEDV, SVYQDI, TPYDNI, NIYHSL	-	This study
			NILT15	LOC106590763	XP_014037397.1	unplaced	15786	21942	NW_012341910.1	-	-	MKILHVVSCCLLSALCVVESVITKATGVVGGQVTIQCSYADKWFVKSNDRYFCRKKCDSYNDILVQTQKNKNYIERGRYTIHDYRNGDFTVTIKNLMKSDSGTYWCGLDRYIKDSYQEVHLTVTDAPPKPSTVTSRPHFSTILPILSTTLSDISATLSNISTMFLASGDISGNSSSREGLMVWTSAGLVVMVTVLGLVLLLFYRQRRGTRRTPPPPVSSNTQPDPTGEVDCVYEEIREADRQTDTLPVVISLVYSTVNSPTTYPAGQASTTYPASSATDSRVSSSPPTASRTQDDSIYSTAQLPKDSVESTRYPAVHLSKDTPEDAIYSTAQLPQIM	L-D1-TM-CYT	ITKATGVVGGQVTIQCSYADKWFVKSNDRYFCRKKCDSYNDILVQTQKNKNYIERGRYTIHDYRNGDFTVTIKNLMKSDSGTYWCGLDRYIKDSYQEVHLTVT	-	CVYEEI, LVYSTV, TRYPAV	-	This study
			NILT16	LOC106594617	XP_014041497.1	unplaced	9318	10720	NW_012353177.1	-	-	MKIFHVVSCCLLSALCVVESVITKATGVVGGQVTIQCSYADKRFGKSNGKYFCSKKCDSYNDILVQTQKNKNYIEKGRYTIHDKRNGDFTVTIKNLVKSDSGTYWCGVDRSIKDSYQEVDLTVTDAPPKPSTVTSKPHVTTTFIPSGDISVGPSQTAGMMDLSLAINLSPTDNFNVLL	D1	ITKATGVVGGQVTIQCSYADKRFGKSNGKYFCSKKCDSYNDILVQTQKNKNYIEKGRYTIHDKRNGDFTVTIKNLVKSDSGTYWCGVDRSIKDSYQEVDLTVT	-	-	-	This study
			NILT17	LOC106593131	XP_014039942.1	unplaced	11281	14145	NW_012349467.1	-	-	MKILHVVFCCLLSALCVVESAVIKEVVGGQFTVGCSFTWAGTNNKYFCKGRCSSKDILVATKRSKTVTQDRYSIEDKGNVFYVTIKDLRKSDSGTYWCGVGRYGLDSYQEVHLTVTDAPPTSTPSPLTSRPHVSTTLPNLSATLSNISTFMASGDISGHSSSRAGMMHLSS	D1	SAVIKEVVGGQFTVGCSFTWAGTNNKYFCKGRCSSKDILVATKRSKTVTQDRYSIEDKGNVFYVTIKDLRKSDSGTYWCGVGRYGLDSYQEVHLTVT	-	-	-	This study
Common carp	Cyprinis carpio	Cyca	NILT1	-	-	-	-	-	-	alternative isoform accession #CAH19214.1	CAH19212.1	MWGFLLLWSCMHIAVVVAHTLISGHRGERLDIRCPYKSGYESNPKYFCKGKCNYGYKNIVVKSGSPAKDERFSLTDDKRSRVFTISITDLRTEDEGQYWCVVKKTLFTTDVYTEILLLVKQDERLTEFPTISLFLITSTRGSSAPLTPQTLLAQTSAPNSGLFVIIITAGGLVLLLISAVLLVVAVRKKKQTCGLVSFFTEELHVMTRKAEENAYGKGNSAVVSHSHTAQSDDGSAANVFHRPANTETVDTDLDYMNVAAAVRNGVDPDQIYTELNASRQSDVYQSLRTDSVQEESIYHNIDQTPEH	L-D1-TM-CYT	HTLISGHRGERLDIRCPYKSGYESNPKYFCKGKCNYGYKNIVVKSGSPAKDERFSLTDDKRSRVFTISITDLRTEDEGQYWCVVKKTLFTTDVYTEILLLVK	-	-	DQIYTELNASRQSDVYQSL	Stet RJ, Hermsen T, Westphal AH, Jukes J, Engelsma M, Lidy Verburg-van Kemenade BM, Dortmans J, Aveiro J, Savelkoul HF. 2005. Novel immunoglobulin-like transcripts in teleost fish encode polymorphic receptors with cytoplasmic ITAM or ITIM and a new structural Ig domain similar to the natural cytotoxicity receptor NKp44. Immunogenetics. 57(1-2):77-89. PMID: 15702329
			NILT2	-	-	-	-	-	-	alternative isoform accession #CAH19215.1	CAH19213.1	MFRMCVALLVFSSICTVVVGAPVKVTGHTGGRADIRCTYESGYESNSKYLCKGTCNIGNKVIMVKSGSPAEDQRFSLSDDRTARVFTVTITDLRQEDAGQYWCGVKRSLSDVYSEIVLLVKQAEPSYFSTTETNPQSTSITVSDQNKSTDLVPVAGGLGSVLLVLVLCSGTFLILKKRKRKSGTALVQQNVLHNTESVHMYNIANSDPGPSDVIVAASSANQTPASHLKTRPQVPVVYATVTNQQPDSNPRHTHSTNQVTDTDWDYYANIKFPEPTTDNRTELIYTTVTHPQNIKTNDGPIYSVIKHK	L-D1-TM-CYT	PVKVTGHTGGRADIRCTYESGYESNSKYLCKGTCNIGNKVIMVKSGSPAEDQRFSLSDDRTARVFTVTITDLRQEDAGQYWCGVKRSLSDVYSEIVLLVK	-	VVYATV, LIYTTV	-	Stet RJ, Hermsen T, Westphal AH, Jukes J, Engelsma M, Lidy Verburg-van Kemenade BM, Dortmans J, Aveiro J, Savelkoul HF. 2005. Novel immunoglobulin-like transcripts in teleost fish encode polymorphic receptors with cytoplasmic ITAM or ITIM and a new structural Ig domain similar to the natural cytotoxicity receptor NKp44. Immunogenetics. 57(1-2):77-89. PMID: 15702329
Rainbow trout	Oncorhynchus mykiss	Onmy	NILT1	-	-	-	-	-	-	long and short forms, previously called NILT2D	XP_021475862.2	MTSLRRVFFGLSAALWSVSIAEEIVVSGYEGGEAEISCSYGHGYENYKKYLCNRGCGNSDIVIETHLGVHHTKKGSFSLHDDIKRRVFTVNVTQLTLQHAGIYWCAVSRYGKDIYTEVRLQVVKDWCCDNRALVQGNSQASVSVNCPYKPQHKESQKYFCIGTRPSTCLQQATVTSKHNTGRFSLHDNNADGVFTVTITGLTQKDSGMYLCGIRVDRGLDVYSVVHLEVKETTTPLSPSPMTLVTTVTSVTSTSSLSSTSSSLMPPSSAGFTNRTYVFIAFTVMTFSVSLFVLMLALIIIYRCKRIQGSAEPHRETGLSESVYEDVHENTEAVCVNVKLASCKKQYSTQPYEDVDDGDDAQQESVYQDITPYDNIYQSLNITTTDRH	L-D1-D2-TM-CYT and L-D1-D2	EIVVSGYEGGEAEISCSYGHGYENYKKYLCNRGCGNSDIVIETHLGVHHTKKGSFSLHDDIKRRVFTVNVTQLTLQHAGIYWCAVSRYGKDIYTEVRLQVV	RALVQGNSQASVSVNCPYKPQHKESQKYFCIGTRPSTCLQQATVTSKHNTGRFSLHDNNADGVFTVTITGLTQKDSGMYLCGIRVDRGLDVYSVVHLEVK	SVYEDV, QPYEDV	ESVYQDITPYDNIYQSL	Kock H, Fischer U. 2008. A novel immunoglobulin-like transcript from rainbow trout with two Ig-like domains and two isoforms. Mol Immunol. 45(6):1612-22. PMID: 18035417
			NILT2	-	-	-	-	-	-	-	CAQ77254.1	MVNLLVLTLKVVLLLAAVWSVCSAELITVEGYEGGKAEIRCPYKEEWRSQQKYLCKGDCSVFNKDKVIKTEAGENSASNGRYSLKDNREESVFIVTITNLTLNDAGRYWCGVDKWGQDNYIKVNLEVSEAKPTITTKTEPTTTASDPGSPTSSSLAISPPSSISSTHNGSGASVIIIVSMSLVTLLLVVGLLIVYRWKCNKKTAVSPASTVNTGINREGCDGDYEEINEQPLHSNIYANLPTSPSESQLCRSQLPQGPQLPQ	L-D1-TM-CYT	LITVEGYEGGKAEIRCPYKEEWRSQQKYLCKGDCSVFNKDKVIKTEAGENSASNGRYSLKDNREESVFIVTITNLTLNDAGRYWCGVDKWGQDNYIKVNLEVS	-	-	DGDYEEINEQPLHSNIYANL	Østergaard AE, Martin SA, Wang T, Stet RJ, Secombes CJ. 2009. Rainbow trout (Oncorhynchus mykiss) possess multiple novel immunoglobulin-like transcripts containing either an ITAM or ITIMs. Dev Comp Immunol. 33(4):525-32. PMID: 19013192
			NILT3	-	-	-	-	-	-	-	CAQ77255.1	MVILLVLTRKVVLLLAAMWSVCSAELITVERYKGGKAEIRCPYREEWRSHQKYICKGSKMECITFLGDNDIETEDEERSSKWRYSLYDDKGVRVFIVTITNLMSDDAGTYWCGVKRFGLDPEVYGDWCCENPAEVTGSEEVTGYEERSVSIHCMYNEKNEDNEKYFCKANTLSKCLVDVKVTTTKSQNGRFSLFDNRTAGAFTVTITRLTQEDAGRYLCGVQNNHTTNTLSAVQLVIKISPTLSSPPIATSVSPSSVSSPSSILTSTHNSSDTSVVIIVSGTLVMLLLVLVVSLFIVYRWKFNKETADSSAPRVNTDTGINREGDGHGDGDYEEIEDCPLQSSSVGETTTIYATANLPTRTSDSLNYASVNFHKVPSCPNEATVAIAKEGTSPGYFATV…	L-D1-D2-TM-CYT	LITVERYKGGKAEIRCPYREEWRSHQKYICKGSKMECITFLGDNDIETEDEERSSKWRYSLYDDKGVRVFIVTITNLMSDDAGTYWCGVKRFGLDPEVYGDWCCENPAEVT	SEEVTGYEERSVSIHCMYNEKNEDNEKYFCKANTLSKCLVDVKVTTTKSQNGRFSLFDNRTAGAFTVTITRLTQEDAGRYLCGVQNNHTTNTLSAVQLVIK	LNYASV, PAYCTV, PIYYTV	-	Østergaard AE, Martin SA, Wang T, Stet RJ, Secombes CJ. 2009. Rainbow trout (Oncorhynchus mykiss) possess multiple novel immunoglobulin-like transcripts containing either an ITAM or ITIMs. Dev Comp Immunol. 33(4):525-32. PMID: 19013192
			NILT4	-	-	-	-	-	-	-	CAQ77256.1	MVILLVLTLKVVLLLAAMWSVYSAELITVERYKGGKAEIRCPYREEWRSHQKYLCKGSKMECITFLGDNDIETEDEERSSKWRYSLQDDKGVRVFIVTITNLMSDDAGTYWCGVERFGLDPEVYGDWCCENHTAVTGYEEQTVSIHCMYDEKTEDNEKYFCKVTTQTRCIDDVKVTTTKSQNGRFSLFDNRTAGAFTVTITRLTQEDAGRYLCGVQNNQALDTLSAVQLDIKISPTLFSPPTATSQPTANSISPSSVSSPSSILTSTHNSSDTSVVIIVSGTQVMLLLVLVVSLFIVYRWKCNKETVDSSASRLNTDTGTNSEGCHGDGDYEEIKDRPLQSSSGSVTTTIYATANLPTSPTDSLNYANVNFHKDPSCPNEATVAIAKEGTSPGYYATVN…	L-D1-D2-TM-CYT and L-D1-TM-CYT	LITVERYKGGKAEIRCPYREEWRSHQKYLCKGSKMECITFLGDNDIETEDEERSSKWRYSLQDDKGVRVFIVTITNLMSDDAGTYWCGVERFGLDPEVY	HTAVTGYEEQTVSIHCMYDEKTEDNEKYFCKVTTQTRCIDDVKVTTTKSQNGRFSLFDNRTAGAFTVTITRLTQEDAGRYLCGVQNNQALDTLSAVQLDIK	LNYANV, GYYATV, PAYSTV, PIYYTV	-	Østergaard AE, Martin SA, Wang T, Stet RJ, Secombes CJ. 2009. Rainbow trout (Oncorhynchus mykiss) possess multiple novel immunoglobulin-like transcripts containing either an ITAM or ITIMs. Dev Comp Immunol. 33(4):525-32. PMID: 19013192
Zebrafish	Danio rerio	Dare	nilt1	-	-	1	-	-	-	-	CAR82065.1	MLVILLLVSSFSTALYDHIWVSAVVGAPRSVSGHRGEKLDIRCSYESGYESNSKYFCKGKCNYGTRNIIVESGSPAKDERFFMNDNKESRVFTITITDLRTDDAGQYWCGVRRSLTDVYSKVLLNVKQNQENTEGSSVSSFSNTPSYFSSTEVNLQSSSSTDQHNSTASHTDLGSVVGGLGSVLLVLLLCSGTFLILKKRKRKCETALPLQNVQQNTENGCVYENDLYGDVIIATKPSSNQKAASDLHTHSVITVYATVTN	L-D1-TM-CYT	PRSVSGHRGEKLDIRCSYESGYESNSKYFCKGKCNYGTRNIIVESGSPAKDERFFMNDNKESRVFTITITDLRTDDAGQYWCGVRRSLTDVYSKVLLNVK	-	TVYATV	-	Østergaard AE, Martin SA, Wang T, Stet RJ, Secombes CJ. 2009. Rainbow trout (Oncorhynchus mykiss) possess multiple novel immunoglobulin-like transcripts containing either an ITAM or ITIMs. Dev Comp Immunol. 33(4):525-32. PMID: 19013192
			nilt2	-	-	1	-	-	-	alternative isoform accession #CAR82066.1	CAR82066.1	MIHISEDKLLIFTLLILMAVVDSEMKTFTGHEGGKVEIQCSYAESEYEENQKYLCRGECSINPFPFNIKDIPVESGSEPKDKRFSLTDDTTAHIFTITITDLRTADQGKYSCAVKTRLVKLDDYKEIYLEIKQVSRVSGEPGKHLSITCSYTRDLKEHIRFLCKGSDPSDCKNMIKVSSETKTNGRFSLTDDSERVFTVNIRDLAEGDSGIYWCGAEEKQTQEYTWISAIDLHITEATSERRLPKNTSTASFHTSKPADPASSRPVTPSSPASSSSTSMLSSWKRLLCTVFIILITSVMLTVFGLSVFIFLRWKPQTKGGGNAAHDLTEKLLNTEEAPGDIYTVCHYEELIHTDDHPAGLGSGRPVFGEQDPLTCSTIIFNTGLHSDTTSD	L-D1-D2-TM-CYT	VSRVSGEPGKHLSITCSYTRDLKEHIRFLCKGSDPSDCKNMIKVSSETKTNGRFSLTDDSERVFTVNIRDLAEGDSGIYWCGAEEKQTQEYTWISAIDLHIT	MKTFTGHEGGKVEIQCSYAESEYEENQKYLCRGECSINPFPFNIKDIPVESGSEPKDKRFSLTDDTTAHIFTITITDLRTADQGKYSCAVKTRLVKLDDYKEIYLEIK	CHYEEL	-	Østergaard AE, Martin SA, Wang T, Stet RJ, Secombes CJ. 2009. Rainbow trout (Oncorhynchus mykiss) possess multiple novel immunoglobulin-like transcripts containing either an ITAM or ITIMs. Dev Comp Immunol. 33(4):525-32. PMID: 19013192
