## Supplementary Table S4 for "A highly diverse set of novel immunoglobulin-like transcript (NILT) genes in zebrafish indicates a wide range of functions with complex relationships to mammalian receptors"

### Sheet: Table S4
Supplementary Table S4. BLASTp searches of human protein database using NILT Ig domains as queries
Top 10 hits are shown along with relevent hits to different chromosomal locations
Query species	Query sequence	Human gene	Chrom. location	Description	Max Score	Query Cover	E value	% identity	Accession
Cyprinus carpio (common carp)	Cyca-NILT1-D1 Cx3C	CD300LF	17q25	The Crystal Structure of the Extracellular Domain of the Inhibitor Receptor Expressed on Myeloid Cells IREM-1 [Homo sapiens]	61.2	0.84	2e-12	35.23	2NMS_A
		CD300LF	17q25	immune receptor expressed on myeloid cells splice variant 2 [Homo sapiens]	61.6	0.84	4e-12	35.23	AAP42153.1
		CD300LF	17q25	CMRF35-like molecule 1 isoform X1 [Homo sapiens]	62.4	0.84	8e-12	35.23	XP_016879701.1
		CD300LF	17q25	CMRF35-like molecule 1 isoform 2 [Homo sapiens]	60.8	0.84	1e-11	35.23	NP_001276011.1
		CD300LF	17q25	unknown [Homo sapiens]	61.2	0.84	1e-11	35.23	AAZ81566.1
		CD300LF	17q25	CD300LF protein [Homo sapiens]	60.8	0.84	1e-11	35.23	AAH28199.1
		CD300LF	17q25	CD300 antigen like family member F, isoform CRA_b [Homo sapiens]	60.8	0.84	1e-11	35.23	EAW89185.1
		CD300LF	17q25	CMRF35-like molecule 1 isoform 6 [Homo sapiens]	61.2	0.84	1e-11	35.23	NP_001276015.1
		CD300LF	17q25	CMRF35-like molecule 1 isoform 5 [Homo sapiens]	61.2	0.84	2e-11	35.23	NP_001276014.1
		NCR2 (NKp44)	6p21	The three dimensional structure of NK cell receptor Nkp44, a triggering partner in natural cytotoxicity [Homo sapiens]	48.5	0.72	2e-07	36.25	1HKF_A
Cyprinus carpio (common carp)	Cyca-NILT2-D1 Cx3C	CD300LF	17q25	The Crystal Structure of the Extracellular Domain of the Inhibitor Receptor Expressed on Myeloid Cells IREM-1 [Homo sapiens]	68.6	0.91	4e-15	36.56	2NMS_A
		CD300LF	17q25	immune receptor expressed on myeloid cells splice variant 2 [Homo sapiens]	68.9	0.91	5e-15	36.56	AAP42153.1
		CD300LF	17q25	CMRF35-like molecule 1 isoform 2 [Homo sapiens]	67.8	0.91	2e-14	36.56	NP_001276011.1
		CD300LF	17q25	unknown [Homo sapiens]	68.6	0.91	2e-14	37.63	AAZ81566.1
		CD300LF	17q25	CD300LF protein [Homo sapiens]	67.8	0.91	2e-14	36.56	AAH28199.1
		CD300LF	17q25	CD300 antigen like family member F, isoform CRA_b [Homo sapiens]	68.2	0.91	2e-14	36.56	EAW89185.1
		CD300LF	17q25	CMRF35-like molecule 1 isoform 6 [Homo sapiens]	68.6	0.91	3e-14	36.56	NP_001276015.1
		CD300LF	17q25	CMRF35-like molecule 1 isoform 5 [Homo sapiens]	68.6	0.91	4e-14	36.56	NP_001276014.1
		CD300LF	17q25	CMRF35-like molecule 1 isoform 7 precursor [Homo sapiens]	67.8	0.91	4e-14	36.56	NP_001276016.1
		CD300LF	17q25	CMRF35-like molecule 1 isoform X6 [Homo sapiens]	68.2	0.91	4e-14	36.56	XP_016879706.1
		PIGR	1q32	PIGR [Homo sapiens]	68.2	0.91	5e-14	36.56	AAQ88909.1
		NCR2 (NKp44)	6p21	The three dimensional structure of NK cell receptor Nkp44, a triggering partner in natural cytotoxicity [Homo sapiens]	57	0.78	9e-11	39.29	1HKF_A
Salmo salar (Atlantic salmon)	Sasa-NILT1-D1 Cx3C	CD300LG	17q25	CMRF35-like molecule 9 isoform X1 [Homo sapiens]	81.3	0.96	2e-18	41.18	XP_006721784.1
		CD300LG	17q25	CMRF35-like molecule 9 isoform X3 [Homo sapiens]	80.5	0.96	2e-18	41.18	XP_005257132.1
		CD300LG	17q25	CD300 molecule-like family member g [Homo sapiens]	80.5	0.96	2e-18	41.18	AAH25395.1
		CD300LG	17q25	CMRF35-like molecule 9 isoform 1 precursor [Homo sapiens]	80.5	0.96	3e-18	41.18	NP_660316.2
		CD300LG	17q25	CMRF35-like molecule 9 isoform X2 [Homo sapiens]	80.5	0.96	3e-18	41.18	XP_006721785.1
		CD300LG	17q25	CMRF35-like molecule 9 isoform X4 [Homo sapiens]	80.5	0.96	3e-18	41.18	XP_011522686.1
		CD300LG	17q25	CD300 antigen like family member G, isoform CRA_b [Homo sapiens]	77.8	0.96	8e-18	41.18	EAW51658.1
		CD300LG	17q25	CMRF35-like molecule 9 isoform 2 precursor [Homo sapiens]	77.4	0.96	1e-17	41.18	NP_001161796.1
		CD300LG	17q25	CMRF35-like molecule 9 isoform X6 [Homo sapiens]	77.4	0.96	1e-17	41.18	XP_016879724.1
		CD300LG	17q25	TREM4 beta [Homo sapiens]	77	0.96	1e-17	41.18	AAN86135.1
		IGH (IGHV)	13q32	immunoglobulin heavy chain variable region [Homo sapiens]	37.4	0.67	0.003	28.17	QGT39034.1
		IGH (IGHV)	13q32	immunoglobulin gamma heavy chain variable region [Homo sapiens]	35.8	0.65	0.009	25	AFR53397.1
		NCR2 (NKp44)	6p21	natural cytotoxicity triggering receptor 2, isoform CRA_b [Homo sapiens]	35	0.28	0.046	43.33	EAX04040.1
Salmo salar (Atlantic salmon)	Sasa-NILT3-D2 Cx7C	CD300E	17q25	CMRF35-like molecule 2 precursor [Homo sapiens]	63.9	0.99	9e-13	33.33	NP_852114.2
		CD300E	17q25	immune receptor expressed on myeloid cells 2 [Homo sapiens]	63.9	0.99	1e-12	33.33	AAP42154.1
		CD300E	17q25	CD300e molecule [Homo sapiens]	63.9	0.99	1e-12	33.33	AAI00889.1
		CD300E	17q25	CMRF35-like molecule 2 isoform X1 [Homo sapiens]	64.3	0.99	1e-12	33.33	XP_016880064.1
		CD300E	17q25	unnamed protein product [Homo sapiens]	63.9	0.99	2e-12	33.33	BAG64571.1
		CD300E	17q25	CD300e antigen, isoform CRA_a [Homo sapiens]	63.5	0.93	2e-12	34.38	EAW89175.1
		CD300LG	17q25	CD300 antigen like family member G, isoform CRA_b [Homo sapiens]	62	0.92	6e-12	34.02	EAW51658.1
		CD300LG	17q25	CMRF35-like molecule 9 isoform 2 precursor [Homo sapiens]	61.6	0.92	9e-12	34.02	NP_001161796.1
		CD300LG	17q25	CMRF35-like molecule 9 isoform X6 [Homo sapiens]	62	0.92	9e-12	34.02	XP_016879724.1
		CD300LG	17q25	CMRF35-like molecule 9 isoform X5 [Homo sapiens]	61.6	0.92	1e-11	34.02	XP_005257133.1
		PIGR	1q32	poly-Ig receptor [Homo sapiens]	53.1	0.86	2e-08	32.97	AAA36102.1
		NCR2 (NKp44)	6p21	The three dimensional structure of NK cell receptor Nkp44, a triggering partner in natural cytotoxicity [Homo sapiens]	48.5	0.74	2e-07	35.9	1HKF_A
Salmo salar (Atlantic salmon)	Sasa-NILT9-D1 Cx3C	CD300LG	17q25	CMRF35-like molecule 9 isoform X4 [Homo sapiens]	87	0.96	8e-21	42	XP_011522686.1
		CD300LG	17q25	CMRF35-like molecule 9 isoform X1 [Homo sapiens]	87.8	0.96	8e-21	42	XP_006721784.1
		CD300LG	17q25	CMRF35-like molecule 9 isoform X2 [Homo sapiens]	87	0.96	9e-21	42	XP_006721785.1
		CD300LG	17q25	CMRF35-like molecule 9 isoform 1 precursor [Homo sapiens]	87	0.96	1e-20	42	NP_660316.2
		CD300LG	17q25	CD300 molecule-like family member g [Homo sapiens]	87	0.96	1e-20	42	AAH25395.1
		CD300LG	17q25	CMRF35-like molecule 9 isoform X3 [Homo sapiens]	86.7	0.96	1e-20	42	XP_005257132.1
		CD300LG	17q25	CD300 antigen like family member G, isoform CRA_b [Homo sapiens]	84.3	0.96	2e-20	42	EAW51658.1
		CD300LG	17q25	CMRF35-like molecule 9 isoform 2 precursor [Homo sapiens]	84.3	0.96	2e-20	42	NP_001161796.1
		PIGR	1q32	PIGR [Homo sapiens]	63.5	0.97	3e-12	32.69	AAQ88909.1
		TRA (TCRAV)	14q11	T cell receptor alpha chain V-J-region [Homo sapiens]	36.6	0.84	0.005	26.44	BAS03223.1
		NCR2 (NKp44)	6p21	NK cell activating receptor (NKp44) [Homo sapiens]	34.7	0.55	0.05	26.32	CAB39168.1
Salmo salar (Atlantic salmon)	Sasa-NILT11-D1 Cx3C	CD300LF	17q25	The Crystal Structure of the Extracellular Domain of the Inhibitor Receptor Expressed on Myeloid Cells IREM-1 [Homo sapiens]	52.8	0.73	4e-09	34.67	2NMS_A
		CD300LF	17q25	CMRF35-like molecule 1 isoform 2 [Homo sapiens]	52.4	0.73	1e-08	34.67	NP_001276011.1
		CD300LF	17q25	CD300LF protein [Homo sapiens]	52.4	0.73	2e-08	34.67	AAH28199.1
		CD300LF	17q25	immune receptor expressed on myeloid cells splice variant 2 [Homo sapiens]	52	0.73	2e-08	34.67	AAP42153.1
		CD300LF	17q25	unnamed protein product [Homo sapiens]	52.8	0.73	2e-08	35.9	BAG60894.1
		CD300LF	17q25	CMRF35-like molecule 1 isoform 4 [Homo sapiens]	52.8	0.73	2e-08	35.9	NP_001276013.1
		CD300LF	17q25	CMRF35-like molecule 1 isoform X1 [Homo sapiens]	52.8	0.73	2e-08	35.9	XP_016879701.1
		CD300LF	17q25	CD300 antigen like family member F, isoform CRA_b [Homo sapiens]	52.4	0.73	2e-08	34.67	EAW89185.1
		CD300LF	17q25	unnamed protein product [Homo sapiens]	52.4	0.73	3e-08	35.9	BAC03966.1
		CD300LF	17q25	CMRF35-like molecule 1 isoform X4 [Homo sapiens]	52.4	0.73	3e-08	35.9	XP_016879704.1
		PIGR	1q32	PIGR [Homo sapiens]	52	0.73	3e-08	35.9	AAQ88909.1
		NCR2 (NKp44)	6p21	The three dimensional structure of NK cell receptor Nkp44, a triggering partner in natural cytotoxicity [Homo sapiens]	43.9	0.82	9e-06	32.58	1HKF_A
		IGH (IGHV)	13q32	Ig heavy chain variable region, VH3 family [Homo sapiens]	37.4	0.91	0.002	29.7	AAQ05415.1
		TRA (TCRAV)	14q11	T cell receptor alpha chain V-J-region [Homo sapiens]	34.7	0.78	0.022	32.14	BAS03200.1
Oncorhynchus mykiss (rainbow trout)	Onmy-NILT1-D1 Cx3C	CD300LG	17q25	CMRF35-like molecule 9 isoform 4 precursor [Homo sapiens]	55.8	0.87	2e-09	31.91	NP_001161794.1
		CD300LG	17q25	CMRF35-like molecule 9 isoform X4 [Homo sapiens]	55.8	0.87	2e-09	31.91	XP_011522686.1
		CD300LG	17q25	CMRF35-like molecule 9 isoform X3 [Homo sapiens]	55.8	0.87	2e-09	31.91	XP_005257132.1
		CD300LG	17q25	CD300 molecule-like family member g [Homo sapiens]	55.8	0.87	2e-09	31.91	AAH25395.1
		CD300LG	17q25	CMRF35-like molecule 9 isoform 1 precursor [Homo sapiens]	55.8	0.87	2e-09	31.91	NP_660316.2
		CD300LG	17q25	CMRF35-like molecule 9 isoform X2 [Homo sapiens]	55.8	0.87	2e-09	31.91	XP_006721785.1
		CD300LG	17q25	CMRF35-like molecule 9 isoform X1 [Homo sapiens]	55.8	0.87	2e-09	31.91	XP_006721784.1
		CD300LG	17q25	CD300 antigen like family member G, isoform CRA_b [Homo sapiens]	55.1	0.87	2e-09	31.91	EAW51658.1
		CD300LG	17q25	CMRF35-like molecule 9 isoform X6 [Homo sapiens]	55.1	0.87	3e-09	31.91	XP_016879724.1
		TRA (TCRAV)	14q11	T cell receptor alpha chain V-J-region [Homo sapiens]	38.5	0.9	0.001	23.08	BAS03115.1
		IGH (IGHV)	13q32	immunoglobulin G heavy chain variable region [Homo sapiens]	35	0.37	0.023	34.21	AEX28727.1
Danio rerio (zebrafish)	Dare-Nilt2-D2 Cx7C	CD300LF	17q25	immune receptor expressed on myeloid cells splice variant 2 [Homo sapiens]	55.5	0.92	6e-10	34.88	AAP42153.1
		CD300LF	17q25	The Crystal Structure of the Extracellular Domain of the Inhibitor Receptor Expressed on Myeloid Cells IREM-1 [Homo sapiens]	52.8	0.92	3e-09	33.72	2NMS_A
		CD300LF	17q25	unknown [Homo sapiens]	53.1	0.92	8e-09	33.72	AAZ81566.1
		CD300LF	17q25	CD300 antigen like family member F, isoform CRA_b [Homo sapiens]	52.8	0.92	9e-09	33.72	EAW89185.1
		CD300LF	17q25	CMRF35-like molecule 1 isoform 6 [Homo sapiens]	53.1	0.92	1e-08	33.72	NP_001276015.1
		CD300LF	17q25	CMRF35-like molecule 1 isoform 2 [Homo sapiens]	52.4	0.92	1e-08	33.72	NP_001276011.1
		CD300LF	17q25	CMRF35-like molecule 1 isoform 7 precursor [Homo sapiens]	52.4	0.83	1e-08	34.62	NP_001276016.1
		CD300LF	17q25	CD300LF protein [Homo sapiens]	52.4	0.92	1e-08	33.72	AAH28199.1
		CD300LF	17q25	CMRF35-like molecule 1 isoform X6 [Homo sapiens]	52.8	0.92	1e-08	33.72	XP_016879706.1
		CD300LF	17q25	CMRF35-like molecule 1 isoform X5 [Homo sapiens]	52.8	0.92	1e-08	33.72	XP_016879705.1
		FCAMR	1q32	high affinity immunoglobulin alpha and immunoglobulin mu Fc receptor isoform a [Homo sapiens]	41.6	0.88	0.0001	32.94	NP_001116451.1
		IGKV	2p11	IG c36_light_IGKV3-15_IGKJ1 [Homo sapiens]	39.7	0.87	0.0003	27.16	QEP26158.1
		TRA (TCRAV)	14q11	T cell receptor alpha chain V-J-region [Homo sapiens]	37.4	0.84	0.002	28.95	BAS03267.1
Danio rerio (zebrafish)	Dare-Nilt4-D1 Cx3C	CD300A	17q25	The Crystal Structure of the Human IRp60 Ectodomain [Homo sapiens]	47.8	0.68	2e-07	35.14	2Q87_A
		CD300A	17q25	CMRF-35-H9 [Homo sapiens]	49.3	0.69	4e-07	37.66	AAD01646.1
		CD300A	17q25	CMRF35H [Homo sapiens]	49.3	0.69	4e-07	37.66	AAF89957.1
		CD300A	17q25	CMRF35-like molecule 8 isoform 1 precursor [Homo sapiens]	49.3	0.69	4e-07	37.66	NP_009192.2
		CD300A	17q25	CMRF35-like molecule 8 isoform X1 [Homo sapiens]	49.3	0.69	4e-07	37.66	XP_005257047.1
		CD300A	17q25	CMRF35-like molecule 8 isoform X2 [Homo sapiens]	48.5	0.69	5e-07	37.66	XP_005257048.1
		CD300A	17q25	NK inhibitory receptor [Homo sapiens]	48.9	0.69	5e-07	37.66	CAB66145.1
		CD300C	17q25	CMRF35-like molecule 6 precursor [Homo sapiens]	47.8	0.68	1e-06	35.14	NP_006669.1
		CD300C	17q25	CMRF35-like molecule 6 isoform X2 [Homo sapiens]	47	0.68	2e-06	35.14	XP_016879523.1
		CD300C	17q25	CMRF35-like molecule 6 isoform X1 [Homo sapiens]	47	0.68	2e-06	35.14	XP_016879522.1
		NCR2 (NKp44)	6p21	natural cytotoxicity triggering receptor 2, isoform CRA_d [Homo sapiens]	41.6	0.87	0.0002	29.17	EAX04042.1
		PIGR	1q32	PIGR [Homo sapiens]	40	0.6	0.0007	32.35	AAQ88909.1
Danio rerio (zebrafish)	Dare-Nilt12-D1 atypical	TRA (TCRAV)	14q11	T cell receptor alpha variable 23 [Homo sapiens]	42.4	0.91	3e-05	28.57	BAF94360.1
		TRA (TCRAV)	14q11	T cell receptor alpha chain V-J-region [Homo sapiens]	42	0.93	4e-05	30	BAS03457.1
		TRA (TCRAV)	14q11	Betula verrucosa antigen 1-specific T cell receptor alpha chain [Homo sapiens]	42.7	0.95	5e-05	28.43	AFQ38858.1
		TRA (TCRAV)	14q11	T cell receptor alpha variable 23/delta variable 6 [Homo sapiens]	40.8	0.88	9e-05	28.42	AAZ15410.1
		TRA (TCRAV)	14q11	T cell receptor alpha chain V-J-region [Homo sapiens]	40.8	0.88	0.0001	28.42	BAS03037.1
		TRA (TCRAV)	14q11	hADV23S1 [Homo sapiens]	40.8	0.89	0.0001	28.12	AAB69023.1
		TRA (TCRAV)	14q11	hCG1639794 [Homo sapiens]	40.4	0.89	0.0002	28.12	EAW66342.1
		TRA (TCRAV)	14q11	T cell receptor alpha variable 29 [Homo sapiens]	39.7	0.93	0.0002	28	BAF94419.1
		TRA (TCRAV)	14q11	T-cell receptor alpha chain [Homo sapiens]	41.2	0.9	0.0002	27.84	AAA73127.1
		PIGR	1q32	poly-Ig receptor [Homo sapiens]	41.2	0.93	0.0003	36.26	AAA36102.1
		IGH (IGHV)	13q32	immunoglobulin heavy chain variable region [Homo sapiens]	35	0.52	0.016	28.79	AGU67691.1
Danio rerio (zebrafish)	Dare-Nilt26-D2 Cx6C	NCR2 (NKp44)	6p21	The three dimensional structure of NK cell receptor Nkp44, a triggering partner in natural cytotoxicity [Homo sapiens]	44.7	0.87	5e-06	31.03	1HKF_A
		NCR2 (NKp44)	6p21	NKp44RG1 [Homo sapiens]	44.3	0.87	2e-05	31.03	CAB52289.1
		NCR2 (NKp44)	6p21	natural cytotoxicity triggering receptor 2 isoform 1 precursor [Homo sapiens]	44.3	0.87	2e-05	31.03	NP_004819.2
		NCR2 (NKp44)	6p21	NKp44RG2 [Homo sapiens]	44.3	0.87	2e-05	31.03	CAB52290.1
		NCR2 (NKp44)	6p21	natural cytotoxicity triggering receptor 2 isoform 2 precursor [Homo sapiens]	44.3	0.87	2e-05	31.03	NP_001186438.1
		NCR2 (NKp44)	6p21	NK cell activating receptor (NKp44) [Homo sapiens]	44.3	0.87	2e-05	31.03	CAB39168.1
		NCR2 (NKp44)	6p21	natural cytotoxicity triggering receptor 2 isoform 3 precursor [Homo sapiens]	44.3	0.87	2e-05	31.03	NP_001186439.1
		NCR2 (NKp44)	6p21	natural cytotoxicity triggering receptor 2 isoform X1 [Homo sapiens]	44.3	0.87	2e-05	31.03	XP_016866989.1
		NCR2 (NKp44)	6p21	natural cytotoxicity triggering receptor 2, isoform CRA_d [Homo sapiens]	42	0.87	0.0001	31.03	EAX04042.1
		NCR2 (NKp44)	6p21	natural cytotoxicity triggering receptor 2, isoform CRA_b [Homo sapiens]	42	0.87	0.0001	31.03	EAX04040.1
		NCR2 (NKp44)	6p21	natural cytotoxicity triggering receptor 2, isoform CRA_a [Homo sapiens]	42	0.87	0.0001	31.03	EAX04039.1
Danio rerio (zebrafish)	Dare-Nilt30-D1 atypical			No significant similarity found
Danio rerio (zebrafish)	Dare-Nilt30-D3 Cx3C	PIGR	1q32	Solution structure of human secretory IgA1 [Homo sapiens]	39.7	0.85	0.0002	31.33	3CHN_J
		CD300H	17q25	CD300Hs [Homo sapiens]	39.3	0.87	0.0006	33.72	BAS22089.1
		CD300H	17q25	protein CD300H isoform 2 precursor [Homo sapiens]	39.3	0.87	0.0006	33.72	NP_001311005.1
		CD300H	17q25	protein CD300H isoform X2 [Homo sapiens]	39.3	0.87	0.0007	33.72	XP_011523871.1
		CD300H	17q25	protein CD300H isoform 1 precursor [Homo sapiens]	39.3	0.87	0.001	33.72	NP_001311002.1
		PIGR	1q32	Crystal structure of the human polymeric Ig receptor (pIgR) ectodomain [Homo sapiens]	39.3	0.85	0.001	31.33	5D4K_A
		CD300H	17q25	protein CD300H isoform X1 [Homo sapiens]	38.9	0.82	0.001	34.57	XP_006722324.1
		PIGR	1q32	Solution structure of human secretory component [Homo sapiens]	39.3	0.85	0.001	31.33	2OCW_A
		PIGR	1q32	Cryo-EM structure of human IgM-Fc in complex with the J chain and the ectodomain of pIgR [Homo sapiens]	38.9	0.85	0.001	31.33	6KXS_P
		PIGR	1q32	Cryo-EM structure of human secretory immunoglobulin A [Homo sapiens]	38.9	0.85	0.001	31.33	6LX3_P
		IGH (IGHV)	13q32	immunoglobulin heavy chain variable region [Homo sapiens]	35.8	0.85	0.008	29.21	QHJ89825.1
Danio rerio (zebrafish)	Dare-Nilt30-D4 Cx7C	NCR2 (NKp44)	6p21	The three dimensional structure of NK cell receptor Nkp44, a triggering partner in natural cytotoxicity [Homo sapiens]	53.1	0.92	2e-09	34.15	1HKF_A
		TREML4	6p21	trem-like transcript 4 protein precursor [Homo sapiens]	53.9	0.96	2e-09	28.24	NP_937796.1
		TREML4	6p21	triggering receptor expressed on myeloid cells-like 4 [Homo sapiens]	53.1	0.96	2e-09	28.24	EAX04038.1
		NCR2 (NKp44)	6p21	natural cytotoxicity triggering receptor 2 isoform 3 precursor [Homo sapiens]	52.4	0.92	1e-08	31.71	NP_001186439.1
		NCR2 (NKp44)	6p21	NKp44RG1 [Homo sapiens]	52.4	0.92	1e-08	31.71	CAB52289.1
		NCR2 (NKp44)	6p21	natural cytotoxicity triggering receptor 2 isoform 2 precursor [Homo sapiens]	52.4	0.92	1e-08	31.71	NP_001186438.1
		NCR2 (NKp44)	6p21	NKp44RG2 [Homo sapiens]	52.4	0.92	1e-08	31.71	CAB52290.1
		NCR2 (NKp44)	6p21	natural cytotoxicity triggering receptor 2 isoform X1 [Homo sapiens]	52.4	0.92	1e-08	31.71	XP_016866989.1
		NCR2 (NKp44)	6p21	natural cytotoxicity triggering receptor 2, isoform CRA_d [Homo sapiens]	52.4	0.92	2e-08	31.71	EAX04042.1
		NCR2 (NKp44)	6p21	natural cytotoxicity triggering receptor 2, isoform CRA_b [Homo sapiens]	52.4	0.92	2e-08	31.71	EAX04040.1
		CD300LD	17q25	CMRF35-like molecule 5 precursor [Homo sapiens]	43.9	0.91	1e-05	31.25	NP_001108624.1
		CD300H	17q25	protein CD300H isoform X2 [Homo sapiens]	42	0.92	6e-05	32.14	XP_011523871.1
		PIGR	1q32	Crystal Structure of a Ligand-Binding Domain of the Human Polymeric Ig Receptor, pIgR [Homo sapiens]	38.9	0.88	0.0004	31.25	1XED_A
		IGH (IGHV)	13q32	immunoglobulin heavy chain variable region [Homo sapiens]	36.6	0.44	0.001	44.44	CAC94356.1
Danio rerio (zebrafish)	Dare-Nilt57-D1 atypical	CD300A	17q25	The Crystal Structure of the Human IRp60 Ectodomain [Homo sapiens]	44.3	0.92	4e-06	32.61	2Q87_A
		CD300A	17q25	CMRF35-like molecule 8 isoform X1 [Homo sapiens]	44.3	0.92	2e-05	32.61	XP_005257047.1
		CD300A	17q25	CMRF35-like molecule 8 isoform X2 [Homo sapiens]	44.3	0.92	2e-05	32.61	XP_005257048.1
		CD300A	17q25	NK inhibitory receptor [Homo sapiens]	43.5	0.92	4e-05	32.61	CAB66145.1
		CD300A	17q25	CMRF35-like molecule 8 isoform 1 precursor [Homo sapiens]	43.5	0.92	4e-05	32.61	NP_009192.2
		CD300C	17q25	CMRF35-like molecule 6 precursor [Homo sapiens]	42	0.92	0.0001	31.18	NP_006669.1
		CD300C	17q25	CMRF35-like molecule 6 isoform X2 [Homo sapiens]	42	0.92	0.0001	33.33	XP_016879523.1
		CD300C	17q25	CMRF35-like molecule 6 isoform X1 [Homo sapiens]	41.2	0.92	0.0002	31.18	XP_016879522.1
		CD300A	17q25	CMRF35H [Homo sapiens]	40	0.86	0.0005	34.88	AAF89957.1
		IGH (IGHV)	13q32	CMRF-35-H9 [Homo sapiens]	39.3	0.86	0.001	31.4	AAD01646.1
		IGH (IGHV)	13q32	immunoglobulin variable region [Homo sapiens]	37.7	0.92	0.002	27.08	ADX65726.1
		IGH (IGHV)	13q32	immunoglobulin G heavy chain variable region [Homo sapiens]	36.6	0.85	0.005	32.58	AEX29808.1
Danio rerio (zebrafish)	Dare-Nilt57-D2 atypical			No significant similarity found
Danio rerio (zebrafish)	Dare-Nilt57-D5 Cx3C	TRA (TCRAV)	14q11	T-cell receptor alpha chain V-region (V-J-C) [Homo sapiens]	39.3	0.93	0.0004	31.25	CAA87450.1
		IGH (IGHV)	13q32	Crystal structure of anti-tau antibody dmCBTAU-27.1, double mutant (S31Y, T100I) of CBTAU-27.1, in complex with Tau peptide A8119B (residues 299-318) [Homo sapiens]	37.4	0.97	0.003	27.78	6GK7_H
		IGH (IGHV)	13q32	Crystal structure of human anti-tau antibody CBTAU-27.1 [Homo sapiens]	37.4	0.97	0.003	27.78	6DCV_B
		CD300LB	17q25	unnamed protein product [Homo sapiens]	37.4	0.92	0.003	30.38	BAG60833.1
		CD300LB	17q25	CMRF35-like molecule 7 isoform X1 [Homo sapiens]	37	0.97	0.005	30.12	XP_005257084.1
		CD300LB	17q25	CD300 antigen like family member B, isoform CRA_b [Homo sapiens]	37	0.95	0.005	30.86	EAW89170.1
		CD300LB	17q25	CD300 antigen like family member B, isoform CRA_a [Homo sapiens]	36.6	0.92	0.005	30.38	EAW89169.1
		CD300LB	17q25	CD300 molecule-like family member b [Homo sapiens]	37	0.95	0.005	30.86	AAH28091.1
		CD300LB	17q25	immune receptor expressed on myeloid cells 3 [Homo sapiens]	36.6	0.95	0.006	30.86	AAV69612.1
		CD300LB	17q25	CMRF35-like molecule 7 precursor [Homo sapiens]	36.6	0.95	0.006	30.86	NP_777552.3
Danio rerio (zebrafish)	Dare-Nilt61-D1 Cx6C	CD300LB	17q25	unnamed protein product [Homo sapiens]	80.5	0.98	3e-19	40.21	BAG60833.1
		CD300LB	17q25	CMRF35-like molecule 7 isoform X1 [Homo sapiens]	80.9	0.98	3e-19	40.21	XP_005257084.1
		CD300LB	17q25	immune receptor expressed on myeloid cells 3 [Homo sapiens]	80.5	0.98	4e-19	40.21	AAV69612.1
		CD300LB	17q25	CMRF35-like molecule 7 precursor [Homo sapiens]	80.1	0.98	4e-19	40.21	NP_777552.3
		CD300LF	17q25	The Crystal Structure of the Extracellular Domain of the Inhibitor Receptor Expressed on Myeloid Cells IREM-1 [Homo sapiens]	78.2	0.98	5e-19	38.14	2NMS_A
		CD300LF	17q25	immune receptor expressed on myeloid cells splice variant 2 [Homo sapiens]	79	0.98	7e-19	38.14	AAP42153.1
		CD300LB	17q25	CD300 antigen like family member B, isoform CRA_b [Homo sapiens]	80.5	0.98	7e-19	40.21	EAW89170.1
		CD300LB	17q25	CD300 molecule-like family member b [Homo sapiens]	80.5	0.98	7e-19	40.21	AAH28091.1
		CD300LB	17q25	CD300 antigen like family member B, isoform CRA_a [Homo sapiens]	79.7	0.98	7e-19	40.21	EAW89169.1
		CD300LF	17q25	CD300LF protein [Homo sapiens]	78.2	0.98	2e-18	38.14	AAH28199.1
		PIGR	1q32	PIGR [Homo sapiens]	77.8	0.98	1e-17	38.14	AAQ88909.1
		IGH (IGHV)	13q32	immunoglobulin heavy chain variable region [Homo sapiens]	40.4	0.42	0.0002	41.46	QAV54867.1
		NCR2 (NKp44)	6p21	natural cytotoxicity triggering receptor 2, isoform CRA_d [Homo sapiens]	38.9	0.83	0.001	28.92	EAX04042.1
Danio rerio (zebrafish)	Dare-Nilt66-D1 Cx6C	CD300A	17q25	The Crystal Structure of the Human IRp60 Ectodomain [Homo sapiens]	38.1	0.89	0.0008	28.09	2Q87_A
		CD300A	17q25	CMRF35-like molecule 8 isoform X2 [Homo sapiens]	37.4	0.89	0.003	28.09	XP_005257048.1
		CD300A	17q25	CMRF35-like molecule 8 isoform X1 [Homo sapiens]	37.4	0.88	0.004	28.41	XP_005257047.1
		CD300C	17q25	CMRF35-like molecule 6 precursor [Homo sapiens]	37	0.89	0.005	26.97	NP_006669.1
		CD300A	17q25	NK inhibitory receptor [Homo sapiens]	36.6	0.88	0.008	28.41	CAB66145.1
		CD300C	17q25	CMRF35-like molecule 6 isoform X2 [Homo sapiens]	36.6	0.89	0.008	26.97	XP_016879523.1
		CD300C	17q25	CMRF35-like molecule 6 isoform X1 [Homo sapiens]	36.2	0.89	0.011	26.97	XP_016879522.1
		CD300A	17q25	CMRF35-like molecule 8 isoform 1 precursor [Homo sapiens]	35.8	0.78	0.016	29.11	NP_009192.2
				There were only these 8 hits
Danio rerio (zebrafish)	Dare-Nilt70-D2 atypical	IGH (IGHV)	13q32	immunoglobulin gamma heavy chain variable region [Homo sapiens]	38.1	0.76	0.002	27.59	CAD89405.1
		IGH (IGHV)	13q32	immunoglobulin heavy chain variable region [Homo sapiens]	37.4	0.38	0.003	38.46	ATY93182.1
		IGH (IGHV)	13q32	immunoglobulin heavy chain variable region [Homo sapiens]	37.4	0.38	0.003	38.46	ATY93178.1
		IGH (IGHV)	13q32	immunoglobulin heavy chain variable region [Homo sapiens]	37.4	0.38	0.003	38.46	ATY93181.1
		IGH (IGHV)	13q32	immunoglobulin heavy chain variable region [Homo sapiens]	37.4	0.38	0.003	38.46	ATY93179.1
		IGH (IGHV)	13q32	Cryo-EM structure at 3.6 A resolution of vaccine-elicited antibody vFP16.02 in complex with HIV-1 Env BG505 DS-SOSIP, and antibodies VRC03 and PGT122 [Homo sapiens]	37.4	0.29	0.004	46.67	6CDI_5
		IGH (IGHV)	13q32	Structure of Simian Immunodeficiency Virus Envelope Spikes bound with CD4 and Monoclonal Antibody 36D5 [Homo sapiens]	37.4	0.29	0.005	46.67	3JCB_C
		IGH (IGHV)	13q32	Crystal structure of human Fab PGT122, a broadly reactive and potent HIV-1 neutralizing antibody [Homo sapiens]	37.4	0.29	0.005	46.67	4JY5_H
		IGH (IGHV)	13q32	Crystal Structure of the BG505 SOSIP gp140 HIV-1 Env trimer in Complex with the Broadly Neutralizing Fab PGT122 and scFv NIH45-46 [Homo sapiens]	37.4	0.29	0.005	46.67	5D9Q_F
		IGH (IGHV)	13q32	Chain 7, PGT122 Heavy chain [Homo sapiens]	37.4	0.29	0.005	46.67	6CDE_7
Danio rerio (zebrafish)	Dare-Nilt75-D4 Cx6C	CD300A	17q25	CMRF35-like molecule 8 isoform X2 [Homo sapiens]	35.8	0.92	0.009	27.59	XP_005257048.1
		CD300A	17q25	CMRF35-like molecule 8 isoform X1 [Homo sapiens]	35.4	0.92	0.013	27.59	XP_005257047.1
		CD300C	17q25	CMRF35-like molecule 6 isoform X1 [Homo sapiens]	35.4	0.92	0.013	26.44	XP_016879522.1
		CD300A	17q25	CMRF35-like molecule 8 isoform 1 precursor [Homo sapiens]	35.4	0.92	0.015	27.59	NP_009192.2
		CD300A	17q25	The Crystal Structure of the Human IRp60 Ectodomain [Homo sapiens]	34.3	0.87	0.018	26.25	2Q87_A
		CD300A	17q25	NK inhibitory receptor [Homo sapiens]	34.3	0.87	0.042	26.25	CAB66145.1
		CD300LG	17q25	TREM4 beta [Homo sapiens]	33.9	0.87	0.046	27.38	AAN86135.1
				There were only these 7 hits
